# Identification of a sensory neuron Cav2.3 inhibitor within a new superfamily of macro-conotoxins

**DOI:** 10.1101/2022.07.04.498665

**Authors:** Celeste M. Hackney, Paula Flórez Salcedo, Emilie Mueller, Thomas Lund Koch, Lau D. Kjelgaard, Maren Watkins, Linda Grønborg Zachariassen, Pernille Sønderby Tuelund, Jeffrey R. McArthur, David J. Adams, Anders S. Kristensen, Baldomero Olivera, Rocio K. Finol-Urdaneta, Helena Safavi-Hemami, Jens Preben Morth, Lars Ellgaard

## Abstract

Animal venom peptides represent valuable compounds for biomedical exploration. The venoms of marine cone snails constitute a particularly rich source of peptide toxins, known as conotoxins. Here, we identify the sequence of an unusually large conotoxin, Mu8.1, that defines a new class of conotoxins evolutionarily related to the well-known con-ikot-ikots and two additional conotoxin classes not previously described. The crystal structure of recombinant Mu8.1 displays a saposin-like fold and shows structural similarity with con-ikot-ikot. Functional studies demonstrate that Mu8.1 curtails calcium influx in defined classes of murine somatosensory dorsal root ganglion (DRG) neurons. When tested on a variety of voltage-gated ion channels, Mu8.1 preferentially inhibited the R-type (Cav2.3) calcium channel. Ca^2+^ signals from Mu8.1-sensitive DRG neurons were also inhibited by SNX-482, a known spider peptide modulator of Cav2.3 and voltage-gated K^+^ (Kv4) channels. Our findings highlight the potential of Mu8.1 as a molecular tool to identify and study neuronal subclasses expressing Cav2.3. Importantly, this multidisciplinary study demonstrates the feasibility of large, disulfide-rich venom-component investigation, an endeavor that will lead to the discovery of novel structures and functions in the previously underexplored group of macro-conotoxins.
