## Supplementary files A-D for "Identification of a sensory neuron Cav2.3 inhibitor within a new superfamily of macro-conotoxins": Supplementary_file_C.intron_similarity.xlsx

### Sheet: 3' end
#
#
# Percent Identity Matrix - created by Clustal2.1
#
#
		bet_SLC1_1	bet_SLC1_2	bet_SLC2_1	bet_SLC2_2	bet_SLC2_3	bet_CII1_1	bet_CII1_2	bet_CII1_3	bet_CII2_1	bet_CII2_2	bet_CII2_3	bet_CII3_1	bet_CII3_2	bet_CII3_13	bet_long1_1	bet_long1_2	bet_long1_3	bet_long1_4	vet_long1_1	vet_long1_2	vet_long1_3	vet_long1_4	vet_short1_1
1:	bet_SLC1_1	100	56.18	97	56.18	43.18	46.07	49.44	34.41	44.94	41.57	32.58	53.93	29.89	30.95	44.32	52.27	56.18	33.71	33.33	60	47.06	32.95	54.17
2:	bet_SLC1_2	56.18	100	55.06	100	43.62	46.81	44.44	36.26	51.11	40.62	29.9	50	35.42	28.41	39.18	37.11	45.92	31.96	37.5	48.98	47.19	25.77	38.96
3:	bet_SLC2_1	97	55.06	100	55.06	42.05	44.94	49.44	35.48	47.19	42.7	34.83	52.81	27.59	33.33	42.05	52.27	56.18	34.83	35.63	57.78	47.06	34.09	52.78
4:	bet_SLC2_2	56.18	100	55.06	100	43.62	46.81	44.44	36.26	51.11	40.62	29.9	50	35.42	28.41	39.18	37.11	45.92	31.96	37.5	48.98	47.19	25.77	38.96
5:	bet_SLC2_3	43.18	43.62	42.05	43.62	100	43.33	34.83	29.55	34.88	42.39	24.73	46.74	41.24	21.43	37.5	32.99	33.33	27.96	34.02	43.16	51.16	22.34	47.95
6:	bet_CII1_1	46.07	46.81	44.94	46.81	43.33	100	37.78	30.77	56.25	55.1	28.72	71.43	43.48	31.11	53.76	43.01	44.68	32.98	39.13	56.38	57.3	29.03	44.44
7:	bet_CII1_2	49.44	44.44	49.44	44.44	34.83	37.78	100	34.48	36.05	40	33.33	38.89	40.91	28.89	38.2	46.07	61.11	28.89	36.36	51.11	36.47	30.34	34.15
8:	bet_CII1_3	34.41	36.26	35.48	36.26	29.55	30.77	34.48	100	32.58	28.57	63.74	36.26	22.22	57.47	33.33	32.97	32.97	54.95	43.33	36.26	35.16	61.54	40.79
9:	bet_CII2_1	44.94	51.11	47.19	51.11	34.88	56.25	36.05	32.58	100	45.74	27.78	56.38	32.58	29.21	41.11	40.45	41.11	31.11	33.71	56.04	38.37	26.97	32.5
10:	bet_CII2_2	41.57	40.62	42.7	40.62	42.39	55.1	40	28.57	45.74	100	25	56.57	39.36	28.41	42.11	34.74	40.62	28.12	35.11	43.75	50.56	25.26	43.21
11:	bet_CII2_3	32.58	29.9	34.83	29.9	24.73	28.72	33.33	63.74	27.78	25	100	27.08	14.74	92.31	19.79	35.42	34.02	75	31.58	32.99	33.71	78.79	40.26
12:	bet_CII3_1	53.93	50	52.81	50	46.74	71.43	38.89	36.26	56.38	56.57	27.08	100	45.74	26.97	50.53	41.05	44.79	30.21	38.3	58.33	55.06	30.53	43.75
13:	bet_CII3_2	29.89	35.42	27.59	35.42	41.24	43.48	40.91	22.22	32.58	39.36	14.74	45.74	100	12.79	47.47	32.32	31.63	18.95	43	38.14	40.91	16.67	35.53
14:	bet_CII3_13	30.95	28.41	33.33	28.41	21.43	31.11	28.89	57.47	29.21	28.41	92.31	26.97	12.79	100	18.39	33.33	37.5	84.62	32.56	31.82	29.76	83.33	39.24
15:	bet_long1_1	44.32	39.18	42.05	39.18	37.5	53.76	38.2	33.33	41.11	42.11	19.79	50.53	47.47	18.39	100	34.34	38.38	23.96	36.36	39.8	52.27	17.71	33.77
16:	bet_long1_2	52.27	37.11	52.27	37.11	32.99	43.01	46.07	32.97	40.45	34.74	35.42	41.05	32.32	33.33	34.34	100	50.51	31.25	25.25	51.02	34.83	30.93	42.11
17:	bet_long1_3	56.18	45.92	56.18	45.92	33.33	44.68	61.11	32.97	41.11	40.62	34.02	44.79	31.63	37.5	38.38	50.51	100	32.99	35.71	56.57	37.08	34.02	33.77
18:	bet_long1_4	33.71	31.96	34.83	31.96	27.96	32.98	28.89	54.95	31.11	28.12	75	30.21	18.95	84.62	23.96	31.25	32.99	100	31.58	31.96	32.58	72.73	48.05
19:	vet_long1_1	33.33	37.5	35.63	37.5	34.02	39.13	36.36	43.33	33.71	35.11	31.58	38.3	43	32.56	36.36	25.25	35.71	31.58	100	36.08	43.18	30.21	36.84
20:	vet_long1_2	60	48.98	57.78	48.98	43.16	56.38	51.11	36.26	56.04	43.75	32.99	58.33	38.14	31.82	39.8	51.02	56.57	31.96	36.08	100	53.93	32.99	38.96
21:	vet_long1_3	47.06	47.19	47.06	47.19	51.16	57.3	36.47	35.16	38.37	50.56	33.71	55.06	40.91	29.76	52.27	34.83	37.08	32.58	43.18	53.93	100	29.21	51.32
22:	vet_long1_4	32.95	25.77	34.09	25.77	22.34	29.03	30.34	61.54	26.97	25.26	78.79	30.53	16.67	83.33	17.71	30.93	34.02	72.73	30.21	32.99	29.21	100	43.42
23:	vet_short1_1	54.17	38.96	52.78	38.96	47.95	44.44	34.15	40.79	32.5	43.21	40.26	43.75	35.53	39.24	33.77	42.11	33.77	48.05	36.84	38.96	51.32	43.42	100
>bet_SLC1_1
GTGATGGTGGAGATGGCGGTGGTGGTGGTAGTTCTGTAGATGATGCTGTTCATGATTTGCTTTGATTGTTTGGTTGATGATTTTCTGTCACTGTTGATAG
>bet_SLC1_2
CGGCGGTGGTGGTGGTGGTTAAATCTTTTAATTGATTAATCATCGTTGTGCTTCTTGCTGTTATTGACTGGATCCATTGGCTGAAAACAACTGTTGACAG
>bet_SLC2_1
GTGGTGGTGGAGATGGCGGTGGTGGTGGTAGTTCTGTAGATGATGCTGTTCATGATTTGCTTTGATTATTTGGTGGATGATTTTCTGTCACTGTTGATAG
>bet_SLC2_2
CGGCGGTGGTGGTGGTGGTTAAATCTTTTAATTGATTAATCATCGTTGTGCTTCTTGCTGTTATTGACTGGATCCATTGGCTGAAAACAACTGTTGACAG
>bet_SLC2_3
TTGATCTGATTTTTTGTTGTTTGTTTTTCTTTGTTTGTTTTGTTTGCTTGTTTTGTTTGTTTTTGTTTGTTACTGCATGAAAACATCGACTCTGCTGCAG
>bet_CII1_1
ATAGTAAAAGTCGTCGTCGTCGTCGTCGTATCAATGTCCTTGTTGTGGTTGCTGTTGTAGATGTGAGTGGTTGGTGGATTGAATGCATCTCTATTGACAG
>bet_CII1_2
CTCTTGCTGCTGCTGCTGATAATGAGGAAGGTGATGATGACTACCACACGACGCTTATGATGCTCATTGAAATGGTTTGGCGATGCATCACTGTTGACAG
>bet_CII1_3
TTGCTTATCTGCTTATCGTGTCGCCTAGAGAGAGAAGAGAGAGAGAGAGAGAGAGATCCTCCTTTGGAGTTTATTATGCCAACATTAACGCTGTTTCCAG
>bet_CII2_1
CAGCAGCAGTGGCAGTAGTAGTAGTAGTAATTTTGATGTTCTCCTGGTGGTTGCTGTTGTAGAGGTGATTAATCAGTGCAAGAAATGTGTGTCTGGACAG
>bet_CII2_2
TGTGTGTGTGTTTTTGTTCATTTTGGTGTTGTGGTTGTTCGTGTTGCTGTTGTTTTCGCTGCTGGTGTGGCTCCTGGCTATATTGCGTGTTATTTGACAG
>bet_CII2_3
GAGAGAGAGAGAGAGAGAGAGAGAGAGAGAGAGAGAGAGAGAGAGAGAGAGAGAGAGAGATCTTCTTTAGAGTCAATGCCAAAATTGACACTGCTTTCAG
>bet_CII3_1
TGTTGTTGTCGTCGTCGTCGTCGTCGTTGTTGTTGTTTTTCTGCTTGTTACTATTGTACATCTGTTTTGACTGGTGAATTGAATGCACCTCTGTTGACAG
>bet_CII3_2
TCTCTCTCTCTCTCTCTCTCTCTCTCTCTCTCTCTCTCTCTCTCTCTTCCTTTTTCTTGATTTAGATAGCTGGATAATGTGAACGCTTCACTATTGACAG
>bet_CII3_13
AGAGAGAGAGAGAGAGAGAGAGAGAGAGAGAGAGAGAGAGAGAGAGAGAGAGAGAGAGAGAGAGAGAGATCTTTGGAGTCCACTTTGTATCTGCTTTCAG
>bet_long1_1
TCCTCCTCCTCTTCCTCCTCCTCCTCCTCCTCCTCCTCAACATCATTGCCGTTGTTGCCGTTGCTGATTTGGTTGAGGTTGAACACGTCGTTGTTGGCAG
>bet_long1_2
TGCAGATTGATGGATGGATGAAACGTGCCCCTGTTGACAGTGGTGTTGGTGTTGTTGTGATGCAGATTGATTGATGGATGAAACGTGCCCCTGTTGACAG
>bet_long1_3
ATGATGATGATGATGATGATGATGATGATGATGGTGATGATGATGATGATGATGATGATGATCGGAGTGACCAGTGGGGTACATGCTTTGCTGTCGACAG
>bet_long1_4
GAGAGAGAGAGAGAGAGAGAGAGAGAGAGAGAGAGAGAGAGAGAATTAAACACACATGTGTCTGTATTGGAGTCTACTCTGTCACTGAATCTGCTTTCAG
>vet_long1_1
TTTTCACATCACTCTGATAGTTTTAATAGCATCATTTATCGTCTGCCTCATACGTTGTGACTTCAATGGTCACTTCGTCGTACTTCATCGTTGTTGACAG
>vet_long1_2
AGTTGTAGTAGTAGTGGTGGTGGTGGTGGTGGTGGTGGTGGTGGTAGTGGTGGTGGTGCTATCTATCTGATTGGACGACTGAAATCTTCCATGTTGACAG
>vet_long1_3
TGCTGTGGATCTGGTTGTTGTTGTTGTTGCTGCTGCTACTCGGCTTTGGCTGTTGCTGATTCTGTGTTCCTCTGACTGAATGCATCATTGCTCACAGAAG
>vet_long1_4
AGAGAGAGAGAGAGAGAGAGAGAGAGGAGAGAGAGAGAGAGAGAGAGAGAGAGATGCATACATGACGTGGAATCTATACACACTTTTACTCTGCTTTCAG
>vet_short1_1
TTGTTATGTGATTGATGGACGGATTGTTTGATTGATTAAGATATGTGTGTATTCGTTTGTTTGTTTCTTTACTAATCTGTTCATGGCTATTCCTGTCCAG

### Sheet: 5' end
#
#
# Percent Identity Matrix - created by Clustal2.1
#
#
		bet_SLC1_1	bet_SLC1_2	bet_SLC1_3	bet_SLC2_1	bet_SLC2_2	bet_SLC2_3	bet_CII1_1	bet_CII1_2	bet_CII1_3	bet_CII2_1	bet_CII2_2	bet_CII2_3	bet_CII3_1	bet_CII3_2	bet_CII3_3	bet_long1_1	bet_long1_2	bet_long1_3	bet_long1_4	vet_long1_1	vet_long1_2	vet_long1_3	vet_long1_4	vet_short1_1
	bet_SLC1_1	100	30.59	40.24	100	30.12	37.8	57.29	34.57	26.14	62.92	31.18	40.91	50	35.71	34.09	39.8	38.1	33.33	41.98	47.13	41.46	42.53	41.38	44.83
	bet_SLC1_2	30.59	100	53.19	30.86	94.9	52.13	37.65	62.22	47.31	34.21	52.75	34.83	32.1	64.29	43.16	34.94	57.29	38.89	59.14	37.66	57.45	55.21	50	36.36
	bet_SLC1_3	40.24	53.19	100	39.74	53.19	86	37.8	63.53	42.22	36.99	60.23	36.05	35.9	61.7	47.87	43.75	85.71	40	78.79	45.95	76	75.53	71.28	43.24
	bet_SLC2_1	100	30.86	39.74	100	30.38	37.18	57.45	35.06	23.86	62.92	31.46	39.77	48.96	35	33.33	39.58	38.75	33.78	40.26	46.07	42.31	41.67	40.48	43.82
	bet_SLC2_2	30.12	94.9	53.19	30.38	100	51.06	38.55	65.56	49.45	36.49	53.33	36.78	32.91	64.65	44.21	35.8	57.45	37.78	60.22	37.33	59.57	56.38	51.06	36
	bet_SLC2_3	37.8	52.13	86	37.18	51.06	100	35.37	58.82	35.56	35.62	51.14	31.4	35.9	56.38	47.87	40	79.59	37.89	72.73	41.89	70	69.15	64.89	39.19
	bet_CII1_1	57.29	37.65	37.8	57.45	38.55	35.37	100	37.04	28.89	78.65	31.87	35.56	67.02	38.1	31.03	47.92	35.71	33.33	35.8	59.77	36.59	35.23	36.36	56.32
	bet_CII1_2	34.57	62.22	63.53	35.06	65.56	58.82	37.04	100	40.45	41.67	63.53	38.82	40.26	63.74	55.81	45.68	70.11	39.51	69.05	45.21	70.59	67.05	60.23	45.21
	bet_CII1_3	26.14	47.31	42.22	23.86	49.45	35.56	28.89	40.45	100	27.71	40	34.38	26.14	35.87	30.77	34.09	41.3	45.35	40.45	28.57	40	41.67	44.79	30.95
	bet_CII2_1	62.92	34.21	36.99	62.92	36.49	35.62	78.65	41.67	27.71	100	36.59	34.48	58.24	38.67	29.49	52.81	38.67	30.43	38.36	66.29	38.36	35.44	37.97	59.55
	bet_CII2_2	31.18	52.75	60.23	31.46	53.33	51.14	31.87	63.53	40	36.59	100	36.36	31.03	58.89	46.81	41.76	61.8	32.14	57.47	36.25	60.23	57.3	50.56	38.75
	bet_CII2_3	40.91	34.83	36.05	39.77	36.78	31.4	35.56	38.82	34.38	34.48	36.36	100	36.67	32.95	31.03	42.05	36.36	36.59	32.94	42.05	31.4	35.87	36.96	42.05
	bet_CII3_1	50	32.1	35.9	48.96	32.91	35.9	67.02	40.26	26.14	58.24	31.03	36.67	100	33.75	31.33	44.68	37.5	32.43	36.36	53.85	39.74	38.1	39.29	52.75
	bet_CII3_2	35.71	64.29	61.7	35	64.65	56.38	38.1	63.74	35.87	38.67	58.89	32.95	33.75	100	52.63	40.24	69.47	37.78	69.89	42.11	74.47	67.37	61.05	40.79
	bet_CII3_3	34.09	43.16	47.87	33.33	44.21	47.87	31.03	55.81	30.77	29.49	46.81	31.03	31.33	52.63	100	29.07	51.06	41.11	50.54	34.21	51.06	50	46.81	34.21
	bet_long1_1	39.8	34.94	43.75	39.58	35.8	40	47.92	45.68	34.09	52.81	41.76	42.05	44.68	40.24	29.07	100	42.68	32.89	43.04	48.28	41.25	40.7	39.53	48.28
	bet_long1_2	38.1	57.29	85.71	38.75	57.45	79.59	35.71	70.11	41.3	38.67	61.8	36.36	37.5	69.47	51.06	42.68	100	39.78	84.54	44.74	82.65	83.33	77.08	42.11
	bet_long1_3	33.33	38.89	40	33.78	37.78	37.89	33.33	39.51	45.35	30.43	32.14	36.59	32.43	37.78	41.11	32.89	39.78	100	38.95	32.86	41.05	46.07	46.07	35.71
	bet_long1_4	41.98	59.14	78.79	40.26	60.22	72.73	35.8	69.05	40.45	38.36	57.47	32.94	36.36	69.89	50.54	43.04	84.54	38.95	100	41.1	77.78	79.57	75.27	39.73
	vet_long1_1	47.13	37.66	45.95	46.07	37.33	41.89	59.77	45.21	28.57	66.29	36.25	42.05	53.85	42.11	34.21	48.28	44.74	32.86	41.1	100	41.89	42.5	41.25	83
	vet_long1_2	41.46	57.45	76	42.31	59.57	70	36.59	70.59	40	38.36	60.23	31.4	39.74	74.47	51.06	41.25	82.65	41.05	77.78	41.89	100	82.98	77.66	40.54
	vet_long1_3	42.53	55.21	75.53	41.67	56.38	69.15	35.23	67.05	41.67	35.44	57.3	35.87	38.1	67.37	50	40.7	83.33	46.07	79.57	42.5	82.98	100	82	42.5
	vet_long1_4	41.38	50	71.28	40.48	51.06	64.89	36.36	60.23	44.79	37.97	50.56	36.96	39.29	61.05	46.81	39.53	77.08	46.07	75.27	41.25	77.66	82	100	41.25
	vet_short1_1	44.83	36.36	43.24	43.82	36	39.19	56.32	45.21	30.95	59.55	38.75	42.05	52.75	40.79	34.21	48.28	42.11	35.71	39.73	83	40.54	42.5	41.25	100
>bet_SLC1_1
TTGTAAGTATACTAGAATTTTGATGTTGCGTTCTTTTTAGATAGTCTATGTGTCTTGCTTTAAACTGTCGAGCACATTGCATTGCATTTCATTGTACTGT
>bet_SLC1_2
GTTTGTATGACTGGAGAAGAATGAGGAGGAGGGAAGGGGGGGGGGGGGGGTGCCACATGCATAAAGGAATGTGTGTGTGTGTGTGTGTGTGTGTGTGTGT
>bet_SLC1_3
GTTTGAATGTGCGCGCGTTCGCGCGTGTATGCGTGCGTGCGTGCGTGCGTGTCAGTGCGTGTGTGTGTGTGTGTGTGTGTGTGTGTGTGTATGTGTGTGT
>bet_SLC2_1
GTAAGTATACTAGAATTTTGATGTTGCGTTCTTTTTAGATAGTCTATGTGTCTTGCTTTAAACTGTCGAGCACTGCATTGCATTTCATTGTACTGTGTTG
>bet_SLC2_2
GTTTGTATGACTGGAGAAGAAAGAGGAGCGGGGGAAGGGGGGGGGGGGGGTGTGCCACATGCATAAAGGAATGTGTGTGTGTGTGTGTGTGTGTGTGTGT
>bet_SLC2_3
GTTTGAATGTGCGCGCGTTCGCGCGTGTATGCGCGCGTGCGTGCGTGCGTGCGTGTGTCTCTCTCTCTCTCTCTGTGTGTGTGTGTGTGTGTGTGTGTGT
>bet_CII1_1
AGGTAAATGTCTATTGATGTCATGAATATGCTGTTTTGAAATATTCTGAAGTCGGTGTTTTTAGCTGAGGTGTAGTGGTTTGCATTGCTTTGTACTGTTT
>bet_CII1_2
GTATGTTTGAAAAACCGATGGTAATAGTTTCTGTGCACAGAGGATAGTGTGTGTGTGGTGTGTGTGTGTGTGTGTGTGTGTGTGTGTGTGTGTGTGTGGT
>bet_CII1_3
GTGTGTATGTAGACTTAGCTGGGGGAGGGGAGGGGGAGGGGGTCAGACCTTGTTCGAGAGGACCTGTTTGCACACACATGCGCGCGGGCTACTCCCCACT
>bet_CII2_1
GTAAACTATCTTGACTTTGTGTTGATTTGAAATGTTCTGAATTCATTGCTTTTAACTCTGGCGTAGTGGATTGTATTGCTTTATACTGTTTCGTGCTTGC
>bet_CII2_2
GTATGTGCAAACAGTGCTATAATACAGACATGTGGAAACGTCGACAGGGTGTGTATGTGCATGTCGAGTTTCGGTATGTGTGTGTGTGTGTGTGTGTGTG
>bet_CII2_3
GTACGTACACAGGGAAGTGGAAAGTGGGGATACGTTGGTCCTGAGTGGCATCTTTGTAGTCGAAGGTCCCTCTCTCCATTACACTGGGTTTCAGAAAAAA
>bet_CII3_1
GTAAATGTGTGTTAATGTCATGACACTGCGTTTTTGAAACGTTCAGAATCTGTTGTTTTCATTTGCGCTGTTTCTTTGCACTGCCTTGCTGCTTTGTATT
>bet_CII3_2
GTTAGAATATTTTGAAGTGGAAGAGAGGGAAATGCATGTGGATGTAGGGATGTGTGTATGCGTGCGTGCGTGTGTGTGTGTGTGTGTGTGTGTGTGTGTG
>bet_CII3_3
GTGTGTATGCTTCTCTTTGGGTTCTTGGTACAGACGGCTGTACATGCGTGGGAAGCAAAGGGTGCGGTTATCTCGCACACTTGCGTCTGTGTGTGTGTGT
>bet_long1_1
GTAAACTGCGATCTAACTCATGAGGGCGAGTTGTTTCCTGGTTGTGACTGTGTCACTGTTGTCCTTGTTTCTTAGTTGTAACTATGTCACTGTTGTCCTT
>bet_long1_2
GTGAGTGCGCGTGCGTGCGTGCGTGCGTGCGTGCGTGCGTACGTGTGTGTGTGTGTGTGTGTGTGTGTGTGTGTGTGTGTGTGTGTGTGTGTGTGTGTGT
>bet_long1_3
GTTTGTATCTATGTATGTGTGTGTACGGGTGGGGATGGAAGATGAGGGTAAGGTAGGGAGACTAAAGAGGGGAGGGGAGGGGAACGCTTAGGGGTGTATC
>bet_long1_4
ACTCTGACGGTAGGTGCCTTTGTGTGCAGAGGGTGCGTGCGTGCGTGTGTGTGTGTGTGTGTGTGTGTGTGTGTGTGTGTGTGTGTGTGTGTGTGTGTGT
>vet_long1_1
GTAAATATGTATCCTCAGCATGGCTTTGTGTTGTTCTGAAATGTCTTGCATTTGTCGCTTTCAAAAGTGTGTATAACTTTTTTTTGATAAGTGTTCAATA
>vet_long1_2
GTTCGTGTGAGAATGCGTACATGTGTTAGTGAGTGTGTTAGTGTGTGTGTGTGTGTGTGTGTGTGTGTGTGTGTGTGTGTGTGTGTGTGTGTGTGTGTGT
>vet_long1_3
GTACGTGTGTGTGTGTGTGTGTGTGTGTGTGTGTGTGTGTGTGTGTGTGTGTGTGTGTGTGTGTGTGTGTGTGTGTGTGTGTGTGTGTGAAAGTCCAAAA
>vet_long1_4
GTGTGTGTGTGTGTGTGTGTGTGTGTGTGTGTGTGTGTGTGTGTGTGTGTGTGTGTGTGTGTGTGTGTGTGTGTACGTTCGTCCGTTTATGTATCAGCAT
>vet_short1_1
GTAAATATGTATCTACAGCATGGCTTTGTGTTGTTCTGAAGTGCCTTGCGCTTGTCGCTTTCAAAAGTGTGTATAACGTTTTTTGTTTTGTTTTTTATAA
